# Data-driven discovery of innate immunomodulators via machine learning-guided high throughput screening

**DOI:** 10.1101/2023.06.26.546393

**Authors:** Yifeng Tang, Jeremiah Y. Kim, Carman KM IP, Azadeh Bahmani, Qing Chen, Matthew G. Rosenberger, Aaron P. Esser-Kahn, Andrew L. Ferguson

## Abstract

The innate immune response is vital for the success of prophylactic vaccines and immunotherapies. Control of signaling in innate immune pathways can improve prophylactic vaccines by inhibiting unfavorable systemic inflammation and immunotherapies by enhancing immune stimulation. In this work, we developed a machine learning-enabled active learning pipeline to guide *in vitro* experimental screening and discovery of small molecule immunomodulators that improve immune responses by altering the signaling activity of innate immune responses stimulated by traditional pattern recognition receptor agonists. Molecules were tested by *in vitro* high throughput screening (HTS) where we measured modulation of the nuclear factor *κ*-light-chain-enhancer of activated B-cells (NF-*κ*B) and the interferon regulatory factors (IRF) pathways. These data were used to train data-driven predictive models linking molecular structure to modulation of the NF-*κ*B and IRF responses using deep representational learning, Gaussian process regression, and Bayesian optimization. By interleaving successive rounds of model training and *in vitro* HTS, we performed an active learning-guided traversal of a 139,998 molecule library. After sampling only *∼*2% of the library, we discovered viable molecules with unprecedented immunomodulatory capacity, including those capable of suppressing NF-*κ*B activity by up to 15-fold, elevating NF-*κ*B activity by up to 5-fold, and elevating IRF activity by up to 6-fold. We extracted chemical design rules identifying particular chemical fragments as principal drivers of specific immunomodulation behaviors. We validated the immunomodulatory effect of a subset of our top candidates by measuring cytokine release profiles. Of these, one molecule induced a 3-fold enhancement in IFN-*β* production when delivered with a cyclic di-nucleotide stimulator of interferon genes (STING) agonist. In sum, our machine learning-enabled screening approach presents an efficient immunomodulator discovery pipeline that has furnished a library of novel small molecules with a strong capacity to enhance or suppress innate immune signaling pathways to shape and improve prophylactic vaccination and immunotherapies.
