## Supplementary material for "Data-driven discovery of innate immunomodulators via machine learning-guided high throughput screening": descriptors.csv

	Descriptor	Destination
0	fr_Al_COO	Effective
1	fr_Al_OH	Effective
2	fr_Al_OH_noTert	Redundant
3	fr_ArN	Effective
4	fr_Ar_COO	Effective
5	fr_Ar_N	Effective
6	fr_Ar_NH	Effective
7	fr_Ar_OH	Effective
8	fr_COO	Effective
9	fr_COO2	Redundant
10	fr_C_O	Effective
11	fr_C_O_noCOO	Effective
12	fr_C_S	Effective
13	fr_HOCCN	Effective
14	fr_Imine	Effective
15	fr_NH0	Effective
16	fr_NH1	Effective
17	fr_NH2	Effective
18	fr_N_O	Effective
19	fr_Ndealkylation1	Effective
20	fr_Ndealkylation2	Effective
21	fr_Nhpyrrole	Redundant
22	fr_SH	Effective
23	fr_aldehyde	Effective
24	fr_alkyl_carbamate	Effective
25	fr_alkyl_halide	Effective
26	fr_allylic_oxid	Effective
27	fr_amide	Effective
28	fr_amidine	Effective
29	fr_aniline	Effective
30	fr_aryl_methyl	Effective
31	fr_azide	Irrelevant
32	fr_azo	Effective
33	fr_barbitur	Effective
34	fr_benzene	Effective
35	fr_benzodiazepine	Irrelevant
36	fr_bicyclic	Effective
37	fr_diazo	Irrelevant
38	fr_dihydropyridine	Effective
39	fr_epoxide	Effective
40	fr_ester	Effective
41	fr_ether	Effective
42	fr_furan	Effective
43	fr_guanido	Effective
44	fr_halogen	Effective
45	fr_hdrzine	Effective
46	fr_hdrzone	Effective
47	fr_imidazole	Effective
48	fr_imide	Effective
49	fr_isocyan	Irrelevant
50	fr_isothiocyan	Irrelevant
51	fr_ketone	Effective
52	fr_ketone_Topliss	Effective
53	fr_lactam	Effective
54	fr_lactone	Effective
55	fr_methoxy	Effective
56	fr_morpholine	Effective
57	fr_nitrile	Effective
58	fr_nitro	Effective
59	fr_nitro_arom	Redundant
60	fr_nitro_arom_nonortho	Effective
61	fr_nitroso	Irrelevant
62	fr_oxazole	Effective
63	fr_oxime	Effective
64	fr_para_hydroxylation	Effective
65	fr_phenol	Redundant
66	fr_phenol_noOrthoHbond	Redundant
67	fr_phos_acid	Effective
68	fr_phos_ester	Redundant
69	fr_piperdine	Effective
70	fr_piperzine	Effective
71	fr_priamide	Effective
72	fr_prisulfonamd	Irrelevant
73	fr_pyridine	Effective
74	fr_quatN	Effective
75	fr_sulfide	Effective
76	fr_sulfonamd	Effective
77	fr_sulfone	Effective
78	fr_term_acetylene	Effective
79	fr_tetrazole	Effective
80	fr_thiazole	Effective
81	fr_thiocyan	Irrelevant
82	fr_thiophene	Effective
83	fr_unbrch_alkane	Effective
84	fr_urea	Effective
