## Supplementary material for "Data-driven discovery of innate immunomodulators via machine learning-guided high throughput screening": fragments-meaning-retained.csv

fragment codename	fragment meaning
fr_para_hydroxylation	Number of para-hydroxylation sites
fr_Ar_OH	Number of aromatic hydroxyl groups
fr_sulfonamd	Number of sulfonamides
fr_aniline	Number of anilines
fr_Ar_NH	Number of aromatic amines
fr_benzene	Number of benzene rings
fr_pyridine	Number of pyridine rings
fr_unbrch_alkane	Number of unbranched alkanes of at least 4 members (excludes halogenated alkanes)
fr_Ar_N	Number of aromatic nitrogens
fr_allylic_oxid	Number of allylic oxidation sites excluding steroid dienone
fr_Al_OH	Number of aliphatic hydroxyl groups
fr_aryl_methyl	Number of aryl methyl sites for hydroxylation
fr_C_O	Number of carbonyl O
fr_amide	Number of amides
fr_methoxy	Number of methoxy groups -OCH3
fr_bicyclic	Bicyclic
fr_halogen	Number of halogens
fr_NH1	Number of Secondary amines
fr_NH2	Number of Primary amines
fr_ether	Number of ether oxygens (including phenoxy)
fr_piperdine	Number of piperdine rings
fr_Ndealkylation1	Number of XCCNR groups
fr_Ndealkylation2	Number of tert-alicyclic amines (no heteroatoms, not quinine-like bridged N)
fr_NH0	Number of Tertiary amines
fr_C_O_noCOO	Number of carbonyl O, excluding COOH
fr_hdrzone	Number of hydrazone groups
fr_COO	Number of carboxylic acids
fr_sulfide	Number of thioether
fr_nitro	Number of nitro groups
fr_piperzine	Number of piperzine rings
fr_priamide	Number of primary amides
fr_urea	Number of urea groups
fr_alkyl_halide	Number of alkyl halides
